# Temporally Dynamic Waves of Selection on Archaic Variation in Peruvians

**DOI:** 10.64898/2026.11.13.766243

**Authors:** Susanna Gutierrez, Autumn Allemon, Elizabeth Meyer, Xinjun Zhang

## Abstract

Introgression introduced deeply diverged archaic variation into modern human populations and contributed to local adaptation. In Indigenous American populations, however, the landscape of adaptive introgression remains poorly resolved. Genome-wide scans have reported numerous candidate loci, but complex demographic histories and recent admixture make genuine signals difficult to distinguish from false positives. Here, we systematically re-evaluated previously reported candidates of adaptive introgression in Peruvians using a multilayered framework and refined more than 150 putative signals to 25 high-confidence candidate loci with concordant evidence of Neanderthal- or Denisovan-like ancestry and positive selection. Using ancestral recombination graph (ARG) approaches, we inferred selection onset windows for 21 loci. These onsets were non-uniformly distributed across Peruvian population history, revealing temporally dynamic selection without robust evidence for a fixed number of discrete waves. Together with pre-Columbian ancient DNA evidence, the inferred histories support the inheritance of the candidate adaptive archaic haplotypes through ancestral Native American populations rather than first introduction through post-Columbian admixture. Functional analyses identified network-level signals consistent with polygenic selection in lipid metabolic and immune-related pathways, elevated regulatory effects predicted across archaic haplotypes, and occasional coding variation of potential functional relevance, including a missense variant at the immune-related gene *CXCR4*. Our results show that archaic introgressed variation remained evolutionarily important and available to selection long after introgression, providing a reservoir of genetic variation that could be repeatedly recruited by selection at different points in American population history.

**Significance Statement:** Archaic variants reached the Americas through populations already carrying Neanderthal and Denisovan ancestry, offering an opportunity to study adaptation far from the original contact zone. Scans of American populations have reported more putative adaptive introgression loci than realistically expected, partly because the complex demographic histories make true signals difficult to distinguish from false positives. Reconstructing selection histories at credible loci may in turn help constrain that history. Here we identify 25 high-confidence candidate regions in Peruvians, among which 21 have inferred selection onsets predating European contact, and archaic-associated alleles from all 25 are present in pre-Columbian American ancient genomes. Functional analyses find pathway-level selection signals, predicted regulatory effects, and occasional evolutionarily interesting missense variants, including at the immune-related gene *CXCR4*.
