## Supplementary material for "Temporally Dynamic Waves of Selection on Archaic Variation in Peruvians": SI Table

### Sheet: Table S1
Table S1. High-confidence candidate loci of adaptive introgression in Peruvians. The 25 focal haplotypes retained after filtering by MaLAdapt score, Q95, divergence ratio, haplotype structure, and haplotype-based selection scans (nSL, H12, XP-nSL). For each locus, the table lists the outlier window coordinates (GRCh37), the protein-coding and other genes overlapping the window, the archaic source…
Outlier Coordinates (GRCh37)	Overlapping Genes	Archaic Ancestry	Haplotype found in Modern Populations	GWAS Hits
chr1:119503943-119603944	TBX15, WARS2	Denisovan	EAS, EUR	rs10923724, rs2765539, rs12132168, rs6680737, rs2645294, rs17023073, rs984225, rs11584380, rs17023135, rs3790553, rs6428789, rs61806235, rs115468540, rs10802069, rs76375795, rs114473983, rs2645302, rs10923712, rs113197996, rs1106529, rs9659323, rs10923715, rs10923723, rs12033305, rs1886914, rs2361265, rs1779445, rs12088206, rs114189105, rs12569245, rs1325933, rs2645291, rs188264330, rs7553422, rs…
chr22:41739579-41949580	ZC3H7B, TEF, TOB2, PHF5A, ACO2, POLR3H	Denisovan	EAS, EUR	rs9607812, rs11090045, rs9607805, rs9611567, rs2073167, rs28489620, rs9611602, rs1109151, rs4820437, rs5751086, rs12170305, rs202645, rs28638318, rs202637, rs9611597, rs132911, rs9611573, rs5758343, rs117078955, rs9611565, rs727563, rs2234052, rs4822024, rs12165508, rs12484074, rs202629, rs761366, rs113795690, rs530707936, rs181140053, rs1799932, rs181162436, rs9611569, rs35110965, rs132901, rs71…
chr6:119360544-119460545	FAM184A	Denisovan	EAS, EUR	rs6569038, rs634755, rs583635, rs79987229, rs7745460, rs6929791, rs9489587, rs3058653
chr1:41768083-41868084	SCMH1-DT, FOXO6	Altai	EAS, EUR	rs7540857, rs11209976, rs56233836, rs2364543, rs61774743, rs2226263, rs11210029, rs56044892, rs10889959, rs12744310, rs10218712, rs4660531, rs4636447, rs1892423, rs34351096, rs1892419, rs11209838, rs11209894, rs2364544, rs12755632, rs12029493, rs10889949, rs4660527, rs4359027, rs147082624, rs78412834, rs373320360, rs3819842; rs10889978, rs12036554, rs7522116, rs1892417, rs113414761, rs72667612, r…
chr1:209834210-210475701	G0S2, HSD11B1, TRAF3IP3, C1orf74, IRF6, UTP25, SYT14, SERTAD4	Chagyrskaya	EAS	rs6661316, rs55921136, rs6540565, rs649009, rs4844913, rs7516171, rs60154123, rs116161686, rs7542091, rs6540556, rs1983614, rs227199, rs6695101, rs724286, rs12405750, rs72741048, rs2046850, rs3766612, rs10863810, rs2494184, rs113658831, rs6540578, rs12131636, rs11119337, rs6540549, rs11119421, rs11119434, rs2205986, rs170557, rs59043219, rs2235371, rs2485892, rs6540555, rs2064163, rs642961, rs861…
chr2:136841895-136991896	CXCR4	Chagyrskaya	EAS	rs16832995, rs117407105, rs11688896, rs2680880, rs11688302, rs953387, rs17382303, rs1818690, rs13022141, rs882300, rs61116130, rs4954395, rs10191360, rs59741822, rs80014247, rs77564995, rs4954391, rs12622429, rs6716987, rs6146925, rs61528333, rs12691874, rs7574456, rs11688530, rs74693546, rs182451845, rs11687597, rs11679328, rs4954575, rs62160907, rs77204862, rs4954568, rs4954580, rs10180515, rs1…
chr2:166950583-167160584	SCN1A, SCN9A	Vindija	EAS, EUR	rs6432877, rs2212656, rs6752526, rs16851722; rs7586913; rs3919195; rs6722166; rs4667881; rs10210369; rs11897214; rs4667510; rs13418070, rs12478318, rs7587026, rs51195, rs4525717, rs666833, rs72877472, rs114942290, rs144134844, rs189412190, rs13428656, rs530371472, rs114255309, rs117812432, rs79062501, rs535533, rs1960242, rs79718583, rs573834, rs4667878, rs112329422
chr2:179710583-179820584	CCDC141	Altai Chagyrskaya Vindija	EAS, EUR	rs6711319, rs7591091, rs79146658, rs151041685, rs17362588, rs150493199, rs35596070, rs13004438, rs139023143, rs11693319, rs149898212, rs142556838, rs115150884, rs116376069, rs34491158, rs34940894, rs1873164, rs955738, rs34883828, rs55844607, rs181424462, rs202119031, rs7573293, rs6747402, rs7564756, rs2220127, rs114100829, rs80182096, rs1032282, rs114841505, rs13031826, rs1489490, rs56005624, rs1…
chr4:36641003-36781004	LINC02505	Vindija	EAS, EUR	rs41350847, rs774400575, rs61798586, rs11733006, rs56884508, rs149599461, rs11732821, rs12294719 x rs11097458, rs11943776 x rs4491030
chr5:151857784-151907785	NMUR2	Altai Chagyrskaya Vindija	EUR	rs2909950, rs200596600, rs56050684
chr8:98946452-99026453	MATN2	Chagyrskaya Vindija	EUR	rs2444896, rs9693435, rs3816496, rs117478053, rs11775531, rs13262727, rs140389138, rs182070549, rs185171281, rs185364195, rs191567870, rs72677102, rs62521958, rs2513851, rs2513845, rs899117 x rs11780026, rs2513850 x rs153991
chr10:64548847-64668848	ADO, EGR2	Chagyrskaya Vindija	EAS, EUR	rs1848797, rs10995311, rs2136613, rs2236295, rs1980663, rs224277, rs12220700, rs61865900, rs224278, rs1444418, rs10995356, rs10995312, rs10995316, rs10822073, rs72834751, rs10761674, rs752602, rs61865903, rs224285, rs34866184, rs16917747, rs10995335, rs16917768, rs10995307, rs12219294, rs61865882, rs11591796, rs224082, rs224111, rs113786869, rs72832032, rs10740092, rs61865883, rs1509966, rs117395…
chr10:67069032-67359033	LINC01515	Chagyrskaya Vindija	EUR, EAS	rs2394146, rs10996430, rs7912521, rs12415317, rs1436304519, rs1333306574, rs10996426, rs75752490, rs12773747, rs76794506, rs10996445, rs1964054, rs140410175, rs7097842, rs117329153, rs10822494, rs10400066, rs75857957, rs4606367, rs4447051, rs10996513, rs11812251, rs7070283, rs7092153, rs7901838, rs10996471, rs34942647, rs4598945 x rs1218444, rs11053496 x rs17207764
chr13:85111618-85201619	DDX6P2, LINC00333	Chagyrskaya	EAS	rs191650849, rs9575602, rs4463976, rs2197609 x rs1547553
chr15:56990047-57200048	ZNF280D, TCF12	Chagyrskaya	EAS, EUR	rs3816752, rs1657930, rs12437714, rs11071294, rs1647381, rs4601984, rs138751626, rs28575268, rs7178196, rs2278613, rs750887598, rs12910403, rs12910459, rs2161934, rs2414487, rs76394518, rs77387844, rs1660958, rs1158246, rs1529597, rs1115019, rs11071290, rs10518870, rs181694090, rs7175191, rs28371400, rs78077031, rs12442630, rs1657936, rs1660950, rs72747168, rs76514842, rs1660948, rs4297632, rs460…
chr16:72295880-72595881	LINC01572	Chagyrskaya	EAS	rs11648570, rs17607347, rs76513770, rs56205630, rs62053992, rs191336263, rs116529621, rs117607375, rs62053970, rs1013982, rs2194316, rs4448948, rs9923937, rs62051146, rs62052916, rs79616692, rs212178, rs12596294, rs180953756, rs17609347, rs4410082, rs2059248, rs77360068, rs79925342, rs212170, rs58216172, rs79267223, rs9630625, rs78475042, rs16943808, rs12927459, rs60962205, rs77110212, rs726887, …
chr16:72735880-72915881	ZFHX3	Chagyrskaya	EAS	rs7198843, rs8058014, rs150930638, rs2229288, rs10500569, rs75232769, rs569043928, rs745977021, rs113007555, rs183939225, rs7197197, rs34889159, rs62051555, rs12598219, rs139235535, rs8044476, rs17679693, rs117155836, rs117558284, rs9921081, rs3751849, rs140144872, rs79103207, rs148848592, rs72793291, rs79198994, rs7342782, rs56177707, rs151083835, rs9921494, rs7404577, rs9937452, rs7185166, rs62…
chr16:1980002-2080003	MSRB1, RPL3L, NDUFB10, RPS2, SNORA10, SNORA64, SNHG9, SNORA78, TBL3, NOXO1, GFER, SYNGR3, ZNF598, RN7SL219P, NPW, NHERF2	Vindija	EUR	rs438339, rs112050738, rs140185678, rs30252, rs2286466, rs113956264, rs4305019, rs57827007, rs1122949, rs17135743, rs8057913, rs67220861, rs67069145, rs12924536, rs112724384, rs201048650, rs1046495, rs79075024, rs55662859, rs35327014, rs2815302, rs140848481, rs13331781, rs113097793, rs8051877, rs151147769, rs147549994, rs28396225, rs2230086, rs7186383, rs12921264, rs2815301, rs757601, rs199897886…
chr1:3374222-3464223	PRDM16, ARHGEF16, MEGF6	Altai	EAS	rs947350, rs12725009, rs41315284, rs2794359, rs13374309, rs143540794, rs61762173, rs4648507, rs2821031, rs9970944
chr2:134861895-134921896	MGAT5	Altai Chagyrskaya Vindija	EAS	rs58241453, rs10179986, rs12617740, rs114472004, rs12469559, rs147955024, rs6430498, rs7577720, rs11692586, rs73003690, rs151088139, rs10200576, rs2277882, rs7601756, rs60668151, rs143751890
chr2:162960583-163260584	GCG, FAP, IFIH1, GCA, KCNH7	Chagyrskaya	EUR, EAS	rs77335736, rs1990760, rs3788967, rs76799118, rs2111485, rs2075302, rs78456138, rs35667974, rs72871627, rs3747517, rs16846499, rs2052401, rs75166367, rs4664452, rs62189714, rs3838212, rs35205044, rs6746339, rs4395257, rs12465701, rs4664465, rs984971, rs3747518, rs188497221, rs17715343, rs2892827, rs3788964, rs2068330, rs79854652, rs4664454, rs76713183, rs78722278, rs150777506, rs3788970, rs116792…
chr5:145417074-145727075	SH3RF2, PLAC8L1, LARS1, RBM27	Vindija	EUR, EAS	rs1432952, rs2962508, rs12187913; rs13153675; rs10491259; rs17492893; rs34170515; rs17428570; rs7723698; rs2962544; rs3749994; rs17796864; rs41338847; rs17492851; rs2962511; rs12188581; rs2895647; rs9918101; rs17427286; rs2024055, rs371671263, rs530929399, rs186498547, rs2939523, rs35192107, rs1506431, rs7725078, rs1201598, rs72806111, rs6858933, rs13161488, rs62373795, rs62373813, rs1567057, rs2…
chr10:69859032-70309033	MYPN, ATOH7, PBLD, HNRNPH3, RUFY2, DNA2, SLC25A16	Chagyrskaya Vindija	EUR, EAS	rs7475348, rs7916410, rs7095607, rs10998036, rs1900005, rs6480305, rs56238729, rs10997975, rs7084764, rs10823156, rs10998009, rs7914178, rs10998018, rs7916697, rs61854835, rs10998203, rs1900016, rs10997979, rs1900004, rs3858145, rs6480314, rs12571093, rs10998035, rs58180147, rs2394457, rs9988687, rs3835100, rs4551651, rs72795456, rs112652264, rs61854624, rs200774593, rs374085072, rs113337354, rs1…
chr12:98476714-98646715	intergenic	Chagyrskaya	EAS	rs777195927, rs1842329, rs12230740, rs11829172, rs12370612, rs369920026, rs74448529, rs6538845, rs10860295, rs10777906, rs10467002, rs10777902, rs747585133, rs1032852, rs10777901, rs4762464, rs116862240
chr22:22059434-22259435	YPEL1, MAPK1	Chagyrskaya Vindija	EAS, EUR	rs2283792, rs59312009, rs5754941, rs240619, rs171277, rs5749696, rs2845466, rs9610458, rs147970828, rs9610500, rs17821572, rs9610216, rs17759796, rs9607347, rs9607320, rs5755884, rs78907487, rs5749986, rs113304165, rs148887053, rs61763396, rs777281392, rs4821402, rs3810610, rs8136867, rs17759796 x rs6475897

### Sheet: Table S2
	Population Size Change	N	TPR Relate	FPR Relate	FPR Relate + Haplostrips	FDR Relate	FDR Relate + Haplostrips
Neutral Null; s = 0.0
	exponential	50	-	0.137	0.08	-	-
	constant	50	-	0.02	0.01	-	-
	1 bottleneck	50	-	0.032	0.01	-	-
	2 bottleneck	50	-	0.067	0.03	-	-
Weak Selection; s = 0.005
	exponential	50	0.114	0.161	0.01	0.585	0.081
	constant	50	0.046	0.054	0.01	0.541	0.179
	1 bottleneck	50	0.07	0.049	0	0.41	0
	2 bottleneck	50	0.038	0.05	0.01	0.569	0.208
Strong Selection; s = 0.05
	exponential	50	0.31	0.142	0.06	0.313	0.162
	constant	50	0.19	0.04	0.01	0.174	0.05
	1 bottleneck	50	0.104	0.069	0.05	0.401	0.325
	2 bottleneck	50	0.086	0.088	0.05	0.504	0.368
Table S2. Performance metrics for introgression detection across simulated scenarios. The table reports true positive rates (TPR) when using Relate to identify regions under selection. The false positive (FPR) and false discovery rates (FDR) are shown for Relate along and for the corrected FPR and FDR obtained by integrating analysis of haplotype structure with Haplostrips to refine candidate inf…

### Sheet: Table S3
Table S3. Pre-Columbian Ancient DNA samples
Location	ID	Age	Coverage	Sequencing Strategy	Reference Genome	Citation
Alaska	USR1	11500	17	WGS	hg19/GRCh37	Moreno-Mayar et al. 2018
Alaska	USR2	15000	"low-coverage"	WGS	hg19/GRCh37	Moreno-Mayar et al. 2018
California	CR-01	1111	8.36	WGS	hg19/GRCh37	Scheib et al. 2018
California	CT-01	387	6.68	WGS	hg19/GRCh37	Scheib et al. 2018
California	NC C	1450	1.12	WGS	hg19/GRCh37	Scheib et al. 2018
California	PS-06	1570	4.12	WGS	hg19/GRCh37	Scheib et al. 2018
California	SC-05	1101	13.67	WGS	hg19/GRCh37	Scheib et al. 2018
California	SM-02	826	7.38	WGS	hg19/GRCh37	Scheib et al. 2018
California	SN-13	881	1.74	WGS	hg19/GRCh37	Scheib et al. 2018
California	SN-17	4517	7.46	WGS	hg19/GRCh37	Scheib et al. 2018
California	SN-44	4646	9.36	WGS	hg19/GRCh37	Scheib et al. 2018
Ontario	CK-13	4267	3.02	WGS	hg19/GRCh37	Scheib et al. 2018
Montana	Clovis	12500	14.4	WGS	hg18/GRch37	Rasmussen et al. 2014
Chile	IPK12	1000	7.8	WGS	hg19/GRCh37	de la Fuente et al. 2018
Chile	IPK13	1000	3.5	WGS	hg19/GRCh37	de la Fuente et al. 2018
Chile	IPY08	1000	1.7	WGS	hg19/GRCh37	de la Fuente et al. 2018
Chile	IPY10	1000	9.1	WGS	hg19/GRCh37	de la Fuente et al. 2018
Peru	SRR8144644	1800	3.34	WGS	hg19/GRCh37	Lindo et al. 2018
Peru	SRR8144646	1800	5.89	WGS	hg19/GRCh37	Lindo et al. 2018
Peru	SRR8144647	1800	6.51	WGS	hg19/GRCh37	Lindo et al. 2018
Peru	SRR8144650	1800	5.62	WGS	hg19/GRCh37	Lindo et al. 2018
Mexico	2417J	1161	1.39	WGS	hg19/GRCh37	Villa-Islas et al. 2023
Mexico	2417Q	1257	4.74	WGS	hg19/GRCh37	Villa-Islas et al. 2023
Mexico	333B	1351	2.28	WGS	hg19/GRCh37	Villa-Islas et al. 2023

### Sheet: Table S4
Table S4. Gene networks with evidence of polygenic selection in candidate regions. Results of the Signet analysis, run on KEGG pathways using the maximum Q95 score per gene as the gene-level score. Five independent replicate searches were run (20,000 iterations each), and only pathways with p < 0.05 in at least four replicates are shown. For each pathway, the table lists the full network size, th…
pathway	net.size	subnet.size	subnet.score	p.val	subnet.genes	replicate	external_gene_name
Arachidonic acid metabolism	62	3	13.8418	0.0131	239	1	ALOX12
Arachidonic acid metabolism	62	3	13.8418	0.0131	8681	1	JMJD7-PLA2G4B
Arachidonic acid metabolism	62	3	13.8418	0.0131	100137049	1	PLA2G4B
Arachidonic acid metabolism	62	3	13.8418	0.0131	239	2	ALOX12
Arachidonic acid metabolism	62	3	13.8418	0.0131	8681	2	JMJD7-PLA2G4B
Arachidonic acid metabolism	62	3	13.8418	0.0131	100137049	2	PLA2G4B
Arachidonic acid metabolism	62	3	13.8418	0.0116	239	3	ALOX12
Arachidonic acid metabolism	62	3	13.8418	0.0116	8681	3	JMJD7-PLA2G4B
Arachidonic acid metabolism	62	3	13.8418	0.0116	100137049	3	PLA2G4B
Arachidonic acid metabolism	62	3	13.8418	0.0131	239	4	ALOX12
Arachidonic acid metabolism	62	3	13.8418	0.0131	8681	4	JMJD7-PLA2G4B
Arachidonic acid metabolism	62	3	13.8418	0.0131	100137049	4	PLA2G4B
Arachidonic acid metabolism	62	3	13.8418	0.01325	239	5	ALOX12
Arachidonic acid metabolism	62	3	13.8418	0.01325	8681	5	JMJD7-PLA2G4B
Arachidonic acid metabolism	62	3	13.8418	0.01325	100137049	5	PLA2G4B
Choline metabolism in cancer	78	3	12.2305	0.03045	5594	1	MAPK1
Choline metabolism in cancer	78	3	12.2305	0.03045	8681	1	JMJD7-PLA2G4B
Choline metabolism in cancer	78	3	12.2305	0.03045	100137049	1	PLA2G4B
Choline metabolism in cancer	78	3	12.2305	0.02805	5594	3	MAPK1
Choline metabolism in cancer	78	3	12.2305	0.02805	8681	3	JMJD7-PLA2G4B
Choline metabolism in cancer	78	3	12.2305	0.02805	100137049	3	PLA2G4B
Choline metabolism in cancer	78	3	12.2305	0.03045	5594	4	MAPK1
Choline metabolism in cancer	78	3	12.2305	0.03045	8681	4	JMJD7-PLA2G4B
Choline metabolism in cancer	78	3	12.2305	0.03045	100137049	4	PLA2G4B
Choline metabolism in cancer	78	3	12.2305	0.02905	5594	5	MAPK1
Choline metabolism in cancer	78	3	12.2305	0.02905	8681	5	JMJD7-PLA2G4B
Choline metabolism in cancer	78	3	12.2305	0.02905	100137049	5	PLA2G4B
Ether lipid metabolism	49	5	11.4578	0.04355	5322	1	PLA2G5
Ether lipid metabolism	49	5	11.4578	0.04355	8681	1	JMJD7-PLA2G4B
Ether lipid metabolism	49	5	11.4578	0.04355	23646	1	PLD3
Ether lipid metabolism	49	5	11.4578	0.04355	151056	1	PLB1
Ether lipid metabolism	49	5	11.4578	0.04355	100137049	1	PLA2G4B
Ether lipid metabolism	49	5	11.4578	0.0435	5322	2	PLA2G5
Ether lipid metabolism	49	5	11.4578	0.0435	8681	2	JMJD7-PLA2G4B
Ether lipid metabolism	49	5	11.4578	0.0435	23646	2	PLD3
Ether lipid metabolism	49	5	11.4578	0.0435	151056	2	PLB1
Ether lipid metabolism	49	5	11.4578	0.0435	100137049	2	PLA2G4B
Ether lipid metabolism	49	5	11.4578	0.04195	5322	3	PLA2G5
Ether lipid metabolism	49	5	11.4578	0.04195	8681	3	JMJD7-PLA2G4B
Ether lipid metabolism	49	5	11.4578	0.04195	23646	3	PLD3
Ether lipid metabolism	49	5	11.4578	0.04195	151056	3	PLB1
Ether lipid metabolism	49	5	11.4578	0.04195	100137049	3	PLA2G4B
Ether lipid metabolism	49	5	11.4578	0.04355	5322	4	PLA2G5
Ether lipid metabolism	49	5	11.4578	0.04355	8681	4	JMJD7-PLA2G4B
Ether lipid metabolism	49	5	11.4578	0.04355	23646	4	PLD3
Ether lipid metabolism	49	5	11.4578	0.04355	151056	4	PLB1
Ether lipid metabolism	49	5	11.4578	0.04355	100137049	4	PLA2G4B
Ether lipid metabolism	49	5	11.4578	0.04305	5322	5	PLA2G5
Ether lipid metabolism	49	5	11.4578	0.04305	8681	5	JMJD7-PLA2G4B
Ether lipid metabolism	49	5	11.4578	0.04305	23646	5	PLD3
Ether lipid metabolism	49	5	11.4578	0.04305	151056	5	PLB1
Ether lipid metabolism	49	5	11.4578	0.04305	100137049	5	PLA2G4B
Fc epsilon RI signaling pathway	59	3	12.2305	0.02935	5594	2	MAPK1
Fc epsilon RI signaling pathway	59	3	12.2305	0.02935	8681	2	JMJD7-PLA2G4B
Fc epsilon RI signaling pathway	59	3	12.2305	0.02935	100137049	2	PLA2G4B
Fc gamma R-mediated phagocytosis	97	3	12.2305	0.03045	5594	1	MAPK1
Fc gamma R-mediated phagocytosis	97	3	12.2305	0.03045	8681	1	JMJD7-PLA2G4B
Fc gamma R-mediated phagocytosis	97	3	12.2305	0.03045	100137049	1	PLA2G4B
Fc gamma R-mediated phagocytosis	97	3	12.2305	0.03045	5594	4	MAPK1
Fc gamma R-mediated phagocytosis	97	3	12.2305	0.03045	8681	4	JMJD7-PLA2G4B
Fc gamma R-mediated phagocytosis	97	3	12.2305	0.03045	100137049	4	PLA2G4B
Glutamatergic synapse	91	4	11.7197	0.0378	5578	2	PRKCA
Glutamatergic synapse	91	4	11.7197	0.0378	5594	2	MAPK1
Glutamatergic synapse	91	4	11.7197	0.0378	8681	2	JMJD7-PLA2G4B
Glutamatergic synapse	91	4	11.7197	0.0378	100137049	2	PLA2G4B
Glycerophospholipid metabolism	99	5	12.0283	0.03345	5322	1	PLA2G5
Glycerophospholipid metabolism	99	5	12.0283	0.03345	8681	1	JMJD7-PLA2G4B
Glycerophospholipid metabolism	99	5	12.0283	0.03345	81490	1	PTDSS2
Glycerophospholipid metabolism	99	5	12.0283	0.03345	151056	1	PLB1
Glycerophospholipid metabolism	99	5	12.0283	0.03345	100137049	1	PLA2G4B
Glycerophospholipid metabolism	99	5	12.0283	0.0326	5322	2	PLA2G5
Glycerophospholipid metabolism	99	5	12.0283	0.0326	8681	2	JMJD7-PLA2G4B
Glycerophospholipid metabolism	99	5	12.0283	0.0326	81490	2	PTDSS2
Glycerophospholipid metabolism	99	5	12.0283	0.0326	151056	2	PLB1
Glycerophospholipid metabolism	99	5	12.0283	0.0326	100137049	2	PLA2G4B
Glycerophospholipid metabolism	99	5	12.0283	0.0318	5322	3	PLA2G5
Glycerophospholipid metabolism	99	5	12.0283	0.0318	8681	3	JMJD7-PLA2G4B
Glycerophospholipid metabolism	99	5	12.0283	0.0318	81490	3	PTDSS2
Glycerophospholipid metabolism	99	5	12.0283	0.0318	151056	3	PLB1
Glycerophospholipid metabolism	99	5	12.0283	0.0318	100137049	3	PLA2G4B
Glycerophospholipid metabolism	99	5	12.0283	0.03345	5322	4	PLA2G5
Glycerophospholipid metabolism	99	5	12.0283	0.03345	8681	4	JMJD7-PLA2G4B
Glycerophospholipid metabolism	99	5	12.0283	0.03345	81490	4	PTDSS2
Glycerophospholipid metabolism	99	5	12.0283	0.03345	151056	4	PLB1
Glycerophospholipid metabolism	99	5	12.0283	0.03345	100137049	4	PLA2G4B
Glycerophospholipid metabolism	99	5	12.0283	0.0323	5322	5	PLA2G5
Glycerophospholipid metabolism	99	5	12.0283	0.0323	8681	5	JMJD7-PLA2G4B
Glycerophospholipid metabolism	99	5	12.0283	0.0323	81490	5	PTDSS2
Glycerophospholipid metabolism	99	5	12.0283	0.0323	151056	5	PLB1
Glycerophospholipid metabolism	99	5	12.0283	0.0323	100137049	5	PLA2G4B
GnRH signaling pathway	85	3	11.1722	0.0494	5578	1	PRKCA
GnRH signaling pathway	85	3	11.1722	0.0494	8681	1	JMJD7-PLA2G4B
GnRH signaling pathway	85	3	11.1722	0.0494	100137049	1	PLA2G4B
GnRH signaling pathway	85	3	11.1722	0.04925	5578	3	PRKCA
GnRH signaling pathway	85	3	11.1722	0.04925	8681	3	JMJD7-PLA2G4B
GnRH signaling pathway	85	3	11.1722	0.04925	100137049	3	PLA2G4B
GnRH signaling pathway	85	3	11.1722	0.0494	5578	4	PRKCA
GnRH signaling pathway	85	3	11.1722	0.0494	8681	4	JMJD7-PLA2G4B
GnRH signaling pathway	85	3	11.1722	0.0494	100137049	4	PLA2G4B
Inflammatory mediator regulation of TRP channels	90	6	12.0854	0.0313	2776	5	GNAQ
Inflammatory mediator regulation of TRP channels	90	6	12.0854	0.0313	3709	5	ITPR2
Inflammatory mediator regulation of TRP channels	90	6	12.0854	0.0313	5588	5	PRKCQ
Inflammatory mediator regulation of TRP channels	90	6	12.0854	0.0313	8681	5	JMJD7-PLA2G4B
Inflammatory mediator regulation of TRP channels	90	6	12.0854	0.0313	23236	5	PLCB1
Inflammatory mediator regulation of TRP channels	90	6	12.0854	0.0313	100137049	5	PLA2G4B
Linoleic acid metabolism	30	5	11.2471	0.0477	246	1	ALOX15
Linoleic acid metabolism	30	5	11.2471	0.0477	5322	1	PLA2G5
Linoleic acid metabolism	30	5	11.2471	0.0477	8681	1	JMJD7-PLA2G4B
Linoleic acid metabolism	30	5	11.2471	0.0477	151056	1	PLB1
Linoleic acid metabolism	30	5	11.2471	0.0477	100137049	1	PLA2G4B
Linoleic acid metabolism	30	5	11.2471	0.0491	246	2	ALOX15
Linoleic acid metabolism	30	5	11.2471	0.0491	5322	2	PLA2G5
Linoleic acid metabolism	30	5	11.2471	0.0491	8681	2	JMJD7-PLA2G4B
Linoleic acid metabolism	30	5	11.2471	0.0491	151056	2	PLB1
Linoleic acid metabolism	30	5	11.2471	0.0491	100137049	2	PLA2G4B
Linoleic acid metabolism	30	5	11.2471	0.04755	246	3	ALOX15
Linoleic acid metabolism	30	5	11.2471	0.04755	5322	3	PLA2G5
Linoleic acid metabolism	30	5	11.2471	0.04755	8681	3	JMJD7-PLA2G4B
Linoleic acid metabolism	30	5	11.2471	0.04755	151056	3	PLB1
Linoleic acid metabolism	30	5	11.2471	0.04755	100137049	3	PLA2G4B
Linoleic acid metabolism	30	5	11.2471	0.0477	246	4	ALOX15
Linoleic acid metabolism	30	5	11.2471	0.0477	5322	4	PLA2G5
Linoleic acid metabolism	30	5	11.2471	0.0477	8681	4	JMJD7-PLA2G4B
Linoleic acid metabolism	30	5	11.2471	0.0477	151056	4	PLB1
Linoleic acid metabolism	30	5	11.2471	0.0477	100137049	4	PLA2G4B
Linoleic acid metabolism	30	5	11.2471	0.0487	246	5	ALOX15
Linoleic acid metabolism	30	5	11.2471	0.0487	5322	5	PLA2G5
Linoleic acid metabolism	30	5	11.2471	0.0487	8681	5	JMJD7-PLA2G4B
Linoleic acid metabolism	30	5	11.2471	0.0487	151056	5	PLB1
Linoleic acid metabolism	30	5	11.2471	0.0487	100137049	5	PLA2G4B
Long-term depression	57	4	13.9571	0.0124	2771	1	GNAI2
Long-term depression	57	4	13.9571	0.0124	5594	1	MAPK1
Long-term depression	57	4	13.9571	0.0124	8681	1	JMJD7-PLA2G4B
Long-term depression	57	4	13.9571	0.0124	100137049	1	PLA2G4B
Long-term depression	57	4	13.9571	0.01225	2771	2	GNAI2
Long-term depression	57	4	13.9571	0.01225	5594	2	MAPK1
Long-term depression	57	4	13.9571	0.01225	8681	2	JMJD7-PLA2G4B
Long-term depression	57	4	13.9571	0.01225	100137049	2	PLA2G4B
Long-term depression	57	4	13.9571	0.011	2771	3	GNAI2
Long-term depression	57	4	13.9571	0.011	5594	3	MAPK1
Long-term depression	57	4	13.9571	0.011	8681	3	JMJD7-PLA2G4B
Long-term depression	57	4	13.9571	0.011	100137049	3	PLA2G4B
Long-term depression	57	4	13.9571	0.0124	2771	4	GNAI2
Long-term depression	57	4	13.9571	0.0124	5594	4	MAPK1
Long-term depression	57	4	13.9571	0.0124	8681	4	JMJD7-PLA2G4B
Long-term depression	57	4	13.9571	0.0124	100137049	4	PLA2G4B
Long-term depression	57	4	13.9571	0.01235	2771	5	GNAI2
Long-term depression	57	4	13.9571	0.01235	5594	5	MAPK1
Long-term depression	57	4	13.9571	0.01235	8681	5	JMJD7-PLA2G4B
Long-term depression	57	4	13.9571	0.01235	100137049	5	PLA2G4B
MAPK signaling pathway	288	9	13.7793	0.0138	836	1	CASP3
MAPK signaling pathway	288	9	13.7793	0.0138	3265	1	HRAS
MAPK signaling pathway	288	9	13.7793	0.0138	3845	1	KRAS
MAPK signaling pathway	288	9	13.7793	0.0138	4214	1	MAP3K1
MAPK signaling pathway	288	9	13.7793	0.0138	5578	1	PRKCA
MAPK signaling pathway	288	9	13.7793	0.0138	5594	1	MAPK1
MAPK signaling pathway	288	9	13.7793	0.0138	5604	1	MAP2K1
MAPK signaling pathway	288	9	13.7793	0.0138	9254	1	CACNA2D2
MAPK signaling pathway	288	9	13.7793	0.0138	25780	1	RASGRP3
MAPK signaling pathway	288	8	13.3367	0.017	3265	2	HRAS
MAPK signaling pathway	288	8	13.3367	0.017	4149	2	MAX
MAPK signaling pathway	288	8	13.3367	0.017	4214	2	MAP3K1
MAPK signaling pathway	288	8	13.3367	0.017	5594	2	MAPK1
MAPK signaling pathway	288	8	13.3367	0.017	5604	2	MAP2K1
MAPK signaling pathway	288	8	13.3367	0.017	6196	2	RPS6KA2
MAPK signaling pathway	288	8	13.3367	0.017	8681	2	JMJD7-PLA2G4B
MAPK signaling pathway	288	8	13.3367	0.017	100137049	2	PLA2G4B
MAPK signaling pathway	288	3	12.2305	0.02805	5594	3	MAPK1
MAPK signaling pathway	288	3	12.2305	0.02805	8681	3	JMJD7-PLA2G4B
MAPK signaling pathway	288	3	12.2305	0.02805	100137049	3	PLA2G4B
MAPK signaling pathway	288	9	13.7793	0.0138	836	4	CASP3
MAPK signaling pathway	288	9	13.7793	0.0138	3265	4	HRAS
MAPK signaling pathway	288	9	13.7793	0.0138	3845	4	KRAS
MAPK signaling pathway	288	9	13.7793	0.0138	4214	4	MAP3K1
MAPK signaling pathway	288	9	13.7793	0.0138	5578	4	PRKCA
MAPK signaling pathway	288	9	13.7793	0.0138	5594	4	MAPK1
MAPK signaling pathway	288	9	13.7793	0.0138	5604	4	MAP2K1
MAPK signaling pathway	288	9	13.7793	0.0138	9254	4	CACNA2D2
MAPK signaling pathway	288	9	13.7793	0.0138	25780	4	RASGRP3
Platelet activation	121	3	12.2305	0.03045	5594	1	MAPK1
Platelet activation	121	3	12.2305	0.03045	8681	1	JMJD7-PLA2G4B
Platelet activation	121	3	12.2305	0.03045	100137049	1	PLA2G4B
Platelet activation	121	3	12.2305	0.02935	5594	2	MAPK1
Platelet activation	121	3	12.2305	0.02935	8681	2	JMJD7-PLA2G4B
Platelet activation	121	3	12.2305	0.02935	100137049	2	PLA2G4B
Platelet activation	121	3	12.2305	0.03045	5594	4	MAPK1
Platelet activation	121	3	12.2305	0.03045	8681	4	JMJD7-PLA2G4B
Platelet activation	121	3	12.2305	0.03045	100137049	4	PLA2G4B
Ras signaling pathway	228	3	12.2305	0.03045	5594	1	MAPK1
Ras signaling pathway	228	3	12.2305	0.03045	8681	1	JMJD7-PLA2G4B
Ras signaling pathway	228	3	12.2305	0.03045	100137049	1	PLA2G4B
Ras signaling pathway	228	3	12.2305	0.02805	5594	3	MAPK1
Ras signaling pathway	228	3	12.2305	0.02805	8681	3	JMJD7-PLA2G4B
Ras signaling pathway	228	3	12.2305	0.02805	100137049	3	PLA2G4B
Ras signaling pathway	228	3	12.2305	0.03045	5594	4	MAPK1
Ras signaling pathway	228	3	12.2305	0.03045	8681	4	JMJD7-PLA2G4B
Ras signaling pathway	228	3	12.2305	0.03045	100137049	4	PLA2G4B
VEGF signaling pathway	60	3	12.2305	0.03045	5594	1	MAPK1
VEGF signaling pathway	60	3	12.2305	0.03045	8681	1	JMJD7-PLA2G4B
VEGF signaling pathway	60	3	12.2305	0.03045	100137049	1	PLA2G4B
VEGF signaling pathway	60	3	12.2305	0.02935	5594	2	MAPK1
VEGF signaling pathway	60	3	12.2305	0.02935	8681	2	JMJD7-PLA2G4B
VEGF signaling pathway	60	3	12.2305	0.02935	100137049	2	PLA2G4B
VEGF signaling pathway	60	3	12.2305	0.03045	5594	4	MAPK1
VEGF signaling pathway	60	3	12.2305	0.03045	8681	4	JMJD7-PLA2G4B
VEGF signaling pathway	60	3	12.2305	0.03045	100137049	4	PLA2G4B
VEGF signaling pathway	60	3	12.2305	0.02905	5594	5	MAPK1
VEGF signaling pathway	60	3	12.2305	0.02905	8681	5	JMJD7-PLA2G4B
VEGF signaling pathway	60	3	12.2305	0.02905	100137049	5	PLA2G4B
